# The Increasing Importance of Fellowships and Career Development Awards in the Careers of Early-Stage Biomedical Academic Researchers

**DOI:** 10.1101/622886

**Authors:** Christopher L. Pickett

## Abstract

Excessive competition for biomedical faculty positions has ratcheted up the need to accumulate some mix of high-quality publications and prestigious grants to move from a training position to university faculty. How universities value each of these attributes when considering faculty candidates is critical for understanding what is needed to succeed as academic faculty. In this study, I analyzed publicly available NIH grant information to determine the grants first-time R01 (FTR01) awardees held during their training period. Increases in the percentage of the FTR01 population that held a training award demonstrate these awards are becoming a more common component of a faculty candidate’s resume. The increase was largely due to an expansion of NIH K-series career development awards between 2000 and 2017. FTR01 awardees with a K01, K08, K23, or K99 award were overrepresented in a subset of institutions, whereas FTR01 awardees with F32 fellowships and those with no training award were evenly distributed across institutions. Finally, training awardees from top institutions were overrepresented in the faculty of the majority of institutions, echoing data from other fields where a select few institutions supply an overwhelming majority of the faculty for the rest of the field. These data give important insight into how trainees compete for NIH funding and faculty positions and how institutions prefer those with or without training awards.
