## Supplemental Tables for "The Increasing Importance of Fellowships and Career Development Awards in the Careers of Early-Stage Biomedical Academic Researchers"

### Sheet: Table S1
	Table S1: Percentage of first-time R01
	awardees with prior training awards
		F and Ka	F onlya	K onlya	Nonea
	2000	1.47124	12.5279	8.96121	77.0397
	2001	1.23106	13.0682	8.66477	77.036
	2002	1.2	12.55	10.6	75.65
	2003	2.30279	12.8368	9.65213	75.2082
	2004	2.02343	11.6081	11.3951	74.9734
	2005	2.01962	10.7328	15.0029	72.2447
	2006	2.92063	10.4762	13.1429	73.4603
	2007	3.58589	12.0301	15.616	68.7681
	2008	2.94648	9.92183	17.1978	69.9339
	2009	3.58696	7.11957	18.4239	70.8696
	2010	3.26087	8.80435	18.2065	69.7283
	2011	2.97845	7.79468	19.5184	69.7085
	2012	3.52453	8.08569	19.5577	68.8321
	2013	5.1531	7.84167	21.882	65.1232
	2014	4.35093	7.06134	22.2539	66.3338
	2015	5.10666	8.33872	19.8449	66.7098
	2016	4.56204	7.60341	24.6959	63.1387
	2017	4.83384	7.43202	24.4713	63.2628
	aFirst-time R01 awardees with the
	indicated prior awards by category--F-
	series fellowships, K-series career
	development awards, or no previous NIH
	award (None).

### Sheet: Table S2
	Table 2: Percentage of FTR01 awardees with
	indicated training awards
		F32	K01a	K08	K23a	K99a
	2000	12.3941	0.84708	5.97414
	2001	11.9318	0.804924	5.11364	0.142045
	2002	11.9	2.05	6.15	0.45
	2003	13.1308	2.10681	6.17344	0.832925
	2004	11.5016	2.28967	6.17678	1.70394
	2005	10.3289	2.48125	7.50144	2.82747
	2006	11.746	3.30159	5.90476	3.68254
	2007	12.782	4.33777	7.0561	4.27993
	2008	10.1624	4.20926	7.21587	4.81058
	2009	8.96739	5.43478	8.47826	4.56522	0.326087
	2010	9.23913	4.56522	7.44565	4.61957	1.19565
	2011	9.18885	4.49937	8.30165	4.62611	2.28137
	2012	8.29302	4.8376	5.80511	5.6669	3.80097
	2013	9.93279	5.1531	7.16953	5.89993	5.89993
	2014	8.34522	5.13552	6.63338	5.56348	5.92011
	2015	10.4719	4.71881	6.52877	5.49451	5.49451
	2016	9.42822	4.80535	7.72506	5.71776	7.72506
	2017	8.21752	5.92145	6.22356	6.76737	6.94864
	aK01 awards expanded significantly in the late
	1990s, K23 awards were first made in 1998 and
	K99 awards were first made in 2007.

### Sheet: Table S3
	Table S3: List of institutions arrayed from most to least FTR01s from 2000 to 2017
	HARVARD UNIVERSITY
	JOHNS HOPKINS UNIVERSITY
	UNIVERSITY OF WASHINGTON
	UNIVERSITY OF MICHIGAN
	UNIVERSITY OF PITTSBURGH AT PITTSBURGH
	UNIVERSITY OF PENNSYLVANIA		Quartile 1
	UNIVERSITY OF CALIFORNIA SAN FRANCISCO		26 to 95 FTR01s per year
	COLUMBIA UNIVERSITY HEALTH SCIENCES
	YALE UNIVERSITY
	UNIVERSITY OF CALIFORNIA LOS ANGELES
	WASHINGTON UNIVERSITY
	UNIVERSITY OF NORTH CAROLINA CHAPEL HILL
	DUKE UNIVERSITY
	CASE WESTERN RESERVE UNIVERSITY
	VANDERBILT UNIVERSITY
	UNIVERSITY OF MINNESOTA
	UNIVERSITY OF COLORADO
	UNIVERSITY OF WISCONSIN MADISON
	UNIVERSITY OF CALIFORNIA SAN DIEGO
	EMORY UNIVERSITY
	BAYLOR COLLEGE OF MEDICINE
	OHIO STATE UNIVERSITY
	UNIVERSITY OF ALABAMA AT BIRMINGHAM
	NORTHWESTERN UNIVERSITY		Quartile 2
	UNIVERSITY OF CINCINNATI		15 to 26 FTR01s per year
	UT SOUTHWESTERN MEDICAL CENTER
	STANFORD UNIVERSITY
	UNIVERSITY OF IOWA
	NEW YORK UNIVERSITY
	UNIVERSITY OF CHICAGO
	CORNELL UNIVERSITY
	UNIVERSITY OF ROCHESTER
	ICAHN SCHOOL OF MEDICINE AT MOUNT SINAI
	UNIVERSITY OF SOUTHERN CALIFORNIA
	MAYO CLINIC
	OREGON HEALTH & SCIENCE UNIVERSITY
	INDIANA UNIV-PURDUE UNIV AT INDIANAPOLIS
	UNIVERSITY OF UTAH
	UNIVERSITY OF CALIFORNIA DAVIS
	UNIVERSITY OF VIRGINIA
	UNIVERSITY OF FLORIDA
	PENNSYLVANIA STATE UNIVERSITY
	BOSTON UNIVERSITY
	UNIVERSITY OF ILLINOIS
	RUTGERS, THE STATE UNIV OF N.J.
	BROWN UNIVERSITY
	UNIVERSITY OF MARYLAND BALTIMORE
	UNIVERSITY OF ARIZONA
	UNIVERSITY OF TEXAS MD ANDERSON CAN CTR
	UNIVERSITY OF KENTUCKY
	ALBERT EINSTEIN COLLEGE OF MEDICINE
	UNIVERSITY OF CALIFORNIA IRVINE
	UNIVERSITY OF TEXAS HLTH SCI CTR HOUSTON
	MEDICAL UNIVERSITY OF SOUTH CAROLINA
	UNIVERSITY OF KANSAS
	WAYNE STATE UNIVERSITY
	UNIVERSITY OF MIAMI SCHOOL OF MEDICINE
	WAKE FOREST UNIVERSITY		Quartile 3
	VIRGINIA COMMONWEALTH UNIVERSITY		5 to 15 FTR01s per year
	SCRIPPS RESEARCH INSTITUTE
	UNIV OF MASSACHUSETTS MED SCH WORCESTER
	UNIVERSITY OF TEXAS HLTH SCI CTR SAN ANT
	UNIVERSITY OF CONNECTICUT STORRS
	UNIVERSITY OF TEXAS MEDICAL BR GALVESTON
	UNIVERSITY OF ILLINOIS URBANA-CHAMPAIGN
	UNIVERSITY OF TEXAS AUSTIN
	DARTMOUTH COLLEGE
	MEDICAL COLLEGE OF WISCONSIN
	UNIVERSITY OF CALIFORNIA BERKELEY
	TUFTS UNIVERSITY BOSTON
	STATE UNIVERSITY OF NEW YORK AT BUFFALO
	SLOAN-KETTERING INSTITUTE FOR CANCER RES
	UNIVERSITY OF LOUISVILLE
	MICHIGAN STATE UNIVERSITY
	THOMAS JEFFERSON UNIVERSITY
	STATE UNIVERSITY NEW YORK STONY BROOK
	UNIVERSITY OF NEBRASKA MEDICAL CENTER
	TEXAS A&M UNIVERSITY
	UNIVERSITY OF GEORGIA
	UNIVERSITY OF MISSOURI-COLUMBIA
	ARIZONA STATE UNIVERSITY-TEMPE CAMPUS
	MASSACHUSETTS INSTITUTE OF TECHNOLOGY
	UNIV OF MARYLAND, COLLEGE PARK
	TULANE UNIVERSITY OF LOUISIANA
	UNIVERSITY OF VERMONT & ST AGRIC COLLEGE
	UNIVERSITY OF TENNESSEE HEALTH SCI CTR
	GEORGETOWN UNIVERSITY
	UNIVERSITY OF SOUTH CAROLINA AT COLUMBIA
	KAISER FOUNDATION RESEARCH INSTITUTE
	GEORGE WASHINGTON UNIVERSITY
	ST. JUDE CHILDREN'S RESEARCH HOSPITAL
	UNIVERSITY OF SOUTH FLORIDA
	LOYOLA UNIVERSITY CHICAGO
	INDIANA UNIVERSITY BLOOMINGTON
	UNIVERSITY OF NEW MEXICO
	PRINCETON UNIVERSITY		Quartile 4
	PURDUE UNIVERSITY		0 to 5 FTR01s per year
	RUSH UNIVERSITY MEDICAL CENTER
	UNIVERSITY OF OKLAHOMA HLTH SCIENCES CTR
	GEORGIA INSTITUTE OF TECHNOLOGY
	UNIVERSITY OF MASSACHUSETTS AMHERST
	DREXEL UNIVERSITY
	WASHINGTON STATE UNIVERSITY
	CARNEGIE-MELLON UNIVERSITY
	HENRY FORD HEALTH SYSTEM
	UNIVERSITY OF DELAWARE
	RAND CORPORATION
	TEMPLE UNIV OF THE COMMONWEALTH
	VIRGINIA POLYTECHNIC INST AND ST UNIV
	AUGUSTA UNIVERSITY
	CALIFORNIA INSTITUTE OF TECHNOLOGY
	IOWA STATE UNIVERSITY
	BOSTON MEDICAL CENTER
	NORTH CAROLINA STATE UNIVERSITY RALEIGH
	WEST VIRGINIA UNIVERSITY
	ROSWELL PARK CANCER INSTITUTE CORP
	UNIVERSITY OF CALIFORNIA RIVERSIDE
	COLORADO STATE UNIVERSITY
	NATIONAL JEWISH HEALTH
	PURDUE UNIVERSITY WEST LAFAYETTE
	ROCKEFELLER UNIVERSITY
	RUTGERS THE ST UNIV OF NJ NEW BRUNSWICK
	CEDARS-SINAI MEDICAL CENTER
	FLORIDA STATE UNIVERSITY
	SAINT LOUIS UNIVERSITY
	H. LEE MOFFITT CANCER CTR & RES INST
	OREGON STATE UNIVERSITY
	UNIV OF ARKANSAS FOR MED SCIS
	UNIVERSITY OF HOUSTON
	UPSTATE MEDICAL UNIVERSITY
	UNIVERSITY OF CALIF-LAWRENC BERKELEY LAB
	UNIVERSITY OF HAWAII AT MANOA
	HENRY M. JACKSON FDN FOR THE ADV MIL/MED
	UNIVERSITY OF ARKANSAS MED SCIS LTL ROCK
	UNIVERSITY OF NEBRASKA LINCOLN
	ALBANY MEDICAL COLLEGE
	MEDICAL COLLEGE OF GEORGIA (MCG)
	SAN DIEGO STATE UNIVERSITY
	UNIVERSITY OF CALIFORNIA SANTA CRUZ
	UNIVERSITY OF NOTRE DAME
	UNIVERSITY OF OREGON
	BRANDEIS UNIVERSITY
	LOUISIANA STATE UNIV HSC SHREVEPORT
	NORTHEASTERN UNIVERSITY
	WADSWORTH CENTER
	RICE UNIVERSITY
	UNIVERSITY OF SOUTH ALABAMA
	UNIVERSITY OF TOLEDO HEALTH SCI CAMPUS
	GEORGIA STATE UNIVERSITY
	JACKSON LABORATORY
	UNIVERSITY OF TENNESSEE KNOXVILLE
	VETERANS MEDICAL RESEARCH FDN/SAN DIEGO
	RESEARCH TRIANGLE INSTITUTE
	UNIVERSITY OF MISSOURI KANSAS CITY
	UNIVERSITY OF NEVADA RENO
	COLD SPRING HARBOR LABORATORY
	LOUISIANA STATE UNIV HSC NEW ORLEANS
	NATIONAL BUREAU OF ECONOMIC RESEARCH
	SALK INSTITUTE FOR BIOLOGICAL STUDIES
	RENSSELAER POLYTECHNIC INSTITUTE
	EAST CAROLINA UNIVERSITY
	KANSAS STATE UNIVERSITY
	NORTHERN CALIFORNIA INSTITUTE RES & EDUC
	TEXAS A&M UNIVERSITY SYSTEM
	LSU HEALTH SCIENCES CENTER
	NEW YORK MEDICAL COLLEGE
	ROSALIND FRANKLIN UNIV OF MEDICINE & SCI
	TEXAS TECH UNIVERSITY HEALTH SCIS CENTER
	UNIVERSITY OF NEW MEXICO HEALTH SCIS CTR
	HUGO W. MOSER RES INST KENNEDY KRIEGER
	LSU PENNINGTON BIOMEDICAL RESEARCH CTR
	TEMPLE UNIVERSITY
	UNIVERSITY OF NORTH TEXAS HLTH SCI CTR
	WRIGHT STATE UNIVERSITY
	COLORADO STATE UNIVERSITY-FORT COLLINS
	LOMA LINDA UNIVERSITY
	UNIVERSITY OF CALIFORNIA SANTA BARBARA
	UNIVERSITY OF WISCONSIN MILWAUKEE
	BOSTON COLLEGE
	OKLAHOMA MEDICAL RESEARCH FOUNDATION
	STATE UNIVERSITY OF NEW YORK AT ALBANY
	NATHAN S. KLINE INSTITUTE FOR PSYCH RES
	UNIVERSITY OF MISSISSIPPI MEDICAL CENTER
	BECKMAN RESEARCH INSTITUTE/CITY OF HOPE
	PACIFIC INSTITUTE FOR RES AND EVALUATION
	SCRIPPS FLORIDA
	UNIVERSITY OF MARYLAND BALT CO CAMPUS
	UNIVERSITY OF TEXAS DALLAS
	UNIVERSITY OF MISSISSIPPI MED CTR
	CITY OF HOPE/BECKMAN RESEARCH INSTITUTE
	FEINSTEIN INSTITUTE FOR MEDICAL RESEARCH
	FOX CHASE CANCER CENTER
	LOUISIANA STATE UNIV A&M COL BATON ROUGE
	SANFORD BURNHAM PREBYS MEDICAL DISCOVERY INSTITUTE
	SUNY DOWNSTATE MEDICAL CENTER
	CLEMSON UNIVERSITY
	LA BIOMED RES INST/ HARBOR UCLA MED CTR
	NATIONAL DEVELOPMENT & RES INSTITUTES
	SCHEPENS EYE RESEARCH INSTITUTE
	UNIVERSITY OF MONTANA
	MAGEE-WOMEN'S RES INST AND FOUNDATION
	METHODIST HOSPITAL RESEARCH INSTITUTE
	MONTANA STATE UNIVERSITY - BOZEMAN
	UNIVERSITY OF CENTRAL FLORIDA
	CITY COLLEGE OF NEW YORK
	CREIGHTON UNIVERSITY
	ERNEST GALLO CLINIC AND RESEARCH CENTER
	FORSYTH INSTITUTE
	MAYO CLINIC JACKSONVILLE
	UNIVERSITY OF MEMPHIS
	UNIVERSITY OF RHODE ISLAND
	BROAD INSTITUTE, INC.
	GENERAL ELECTRIC GLOBAL RESEARCH CTR
	OREGON RESEARCH INSTITUTE
	UNIVERSITY OF NORTH CAROLINA CHARLOTTE
	UNIVERSITY OF TEXAS HLTH CTR AT TYLER
	UNIVERSITY OF WYOMING
	FLORIDA INTERNATIONAL UNIVERSITY
	MOREHOUSE SCHOOL OF MEDICINE
	NORTHERN CALIFORNIA INSTITUTE/RES/EDU
	RESEARCH INST OF FOX CHASE CAN CTR
	SYRACUSE UNIVERSITY
	UNIVERSITY OF CALIFORNIA
	UNIVERSITY OF NORTH DAKOTA
	UNIVERSITY OF OKLAHOMA NORMAN
	UNIVERSITY OF TEXAS SAN ANTONIO
	WISTAR INSTITUTE
	BATTELLE PACIFIC NORTHWEST LABORATORIES
	J. CRAIG VENTER INSTITUTE, INC.
	LA JOLLA INST FOR ALLERGY & IMMUNOLGY
	MARQUETTE UNIVERSITY
	TEXAS ENGINEERING EXPERIMENT STATION
	UNIVERSITY OF MD BIOTECHNOLOGY INSTITUTE
	UTAH STATE UNIVERSITY
	OAKLAND UNIVERSITY
	PALO ALTO VETERANS INSTIT FOR RESEARCH
	BRIGHAM YOUNG UNIVERSITY
	CALIFORNIA PACIFIC MED CTR RES INSTITUTE
	MAINE MEDICAL CENTER
	REHABILITATION INSTITUTE OF CHICAGO
	UNIVERSITY OF CALIF-LAWRNC LVRMR NAT LAB
	EAST TENNESSEE STATE UNIVERSITY
	FATHER FLANAGAN'S BOYS' HOME
	GEORGE MASON UNIVERSITY
	INSTITUTE FOR SYSTEMS BIOLOGY
	KENT STATE UNIVERSITY AT KENT
	MINNEAPOLIS MEDICAL RESEARCH FDN, INC.
	MONELL CHEMICAL SENSES CENTER
	OKLAHOMA STATE UNIVERSITY STILLWATER
	SOUTHERN ILLINOIS UNIVERSITY CARBONDALE
	ST. LUKE'S-ROOSEVELT INST FOR HLTH SCIS
	STOWERS INSTITUTE FOR MEDICAL RESEARCH
	TEXAS BIOMEDICAL RESEARCH INSTITUTE
	UNIVERSITY OF DENVER (COLORADO SEMINARY)
	UNIVERSITY OF IDAHO
	UNIVERSITY OF SOUTH DAKOTA
	VAN ANDEL RESEARCH INSTITUTE
	WINIFRED MASTERSON BURKE MED RES INST
	AUBURN UNIVERSITY AT AUBURN
	BLOODCENTER OF WISCONSIN, INC.
	BRENTWOOD BIOMEDICAL RESEARCH INSTITUTE
	HOUSE EAR INSTITUTE
	HOWARD UNIVERSITY
	MARINE BIOLOGICAL LABORATORY
	SANFORD-BURNHAM MEDICAL RESEARCH INSTIT
	SEATTLE INST FOR BIOMEDICAL/CLINICAL RES
	UNIVERSITY OF TEXAS ARLINGTON
	WHITEHEAD INSTITUTE FOR BIOMEDICAL RES
	AARON DIAMOND AIDS RESEARCH CENTER
	ALLEGHENY-SINGER RESEARCH INSTITUTE
	AMERICAN NATIONAL RED CROSS
	HUNTER COLLEGE
	ILLINOIS INSTITUTE OF TECHNOLOGY
	LEHIGH UNIVERSITY
	LOS ALAMOS NAT SECTY-LOS ALAMOS NAT LAB
	MAYO CLINIC ARIZONA
	NEW YORK BLOOD CENTER
	PALO ALTO INSTITUTE FOR RES & EDU, INC.
	PORTLAND STATE UNIVERSITY
	SMITH-KETTLEWELL EYE RESEARCH INSTITUTE
	SOUTHERN ILLINOIS UNIVERSITY SCH OF MED
	UNIVERSITY OF MISSOURI-ST. LOUIS
	BATTELLE CENTERS/PUB HLTH RES & EVALUATN
	BOSTON BIOMEDICAL RESEARCH INSTITUTE
	BROOKHAVEN SCIENCE ASSOC-BROOKHAVEN LAB
	BURNHAM INSTITUTE FOR MEDICAL RESEARCH
	CARNEGIE INSTITUTION OF WASHINGTON, D.C.
	EASTERN VIRGINIA MEDICAL SCHOOL
	FAMILY HEALTH INTERNATIONAL
	FRIENDS RESEARCH INSTITUTE, INC.
	INSTITUTE FOR CANCER RESEARCH
	MEHARRY MEDICAL COLLEGE
	MONTANA STATE UNIVERSITY (BOZEMAN)
	MONTEFIORE MEDICAL CENTER (BRONX, NY)
	NEW ENGLAND RESEARCH INSTITUTES, INC.
	STATE UNIVERSITY OF NY,BINGHAMTON
	TEXAS TECH UNIVERSITY
	UNIVERSITY OF NEW HAMPSHIRE
	UNIVERSITY OF NORTH CAROLINA GREENSBORO
	CLEVELAND STATE UNIVERSITY
	HEBREW REHABILITATION CENTER FOR AGED
	NORTH DAKOTA STATE UNIVERSITY
	OLD DOMINION UNIVERSITY
	OREGON SOCIAL LEARNING CENTER, INC.
	POPULATION COUNCIL
	SEATTLE BIOMEDICAL RESEARCH INSTITUTE
	SOUTHWEST FOUNDATION FOR BIOMEDICAL RES
	SRI INTERNATIONAL
	UNIVERSITY OF ALASKA FAIRBANKS
	UNIVERSITY OF ARKANSAS AT FAYETTEVILLE
	UNIVERSITY OF MASSACHUSETTS BOSTON
	UNIVERSITY OF MASSACHUSETTS LOWELL
	ALBERT EINSTEIN HEALTHCARE NETWORK
	BENAROYA RESEARCH INST AT VIRGINIA MASON
	GEISINGER CLINIC
	MAYO CLINIC COLL OF MED, JACKSONVILLE
	NEW YORK ACADEMY OF MEDICINE
	NORTHEAST OHIO MEDICAL UNIVERSITY
	OHIO UNIVERSITY ATHENS
	SANFORD RESEARCH/USD
	TRANSLATIONAL GENOMICS RESEARCH INST
	UNIVERSITY OF ALABAMA IN TUSCALOOSA
	UNIVERSITY OF MISSISSIPPI
	AMERICAN DENTAL ASSOCIATION FOUNDATION
	BLOOD SYSTEMS RESEARCH INSTITUTE
	CAROLINAS MEDICAL CENTER
	CLARK UNIVERSITY (WORCESTER, MA)
	FLORIDA ATLANTIC UNIVERSITY
	FORDHAM UNIVERSITY
	HASKINS LABORATORIES, INC.
	HEALTHPARTNERS INSTITUTE
	IMMUNE DISEASE INSTITUTE, INC.
	INSTITUTE FOR GENOMIC RESEARCH
	KAISER FOUNDATION HEALTH PLAN OF WASHINGTON
	PUBLIC HEALTH INSTITUTE
	SIDNEY KIMMEL CANCER CENTER
	SOUTHERN RESEARCH INSTITUTE
	TORREY PINES INST FOR MOLECULAR STUDIES
	TRUDEAU INSTITUTE, INC.
	UNIVERSITY OF CALIFORNIA, MERCED
	UNIVERSITY OF TEXAS EL PASO
	UNIVERSITY OF TOLEDO
	WORCESTER POLYTECHNIC INSTITUTE
	CHARLES R. DREW UNIVERSITY OF MED & SCI
	COLORADO SCHOOL OF MINES
	GROUP HEALTH COOPERATIVE
	HAUPTMAN-WOODWARD MEDICAL RESEARCH INST
	LIEBER INSTITUTE, INC.
	LUDWIG INSTITUTE FOR CANCER RES LTD
	MCP HAHNEMANN UNIVERSITY
	MERCER UNIVERSITY MACON
	MIAMI UNIVERSITY OXFORD
	NORTH CAROLINA CENTRAL UNIVERSITY
	PUBLIC HEALTH FOUNDATION ENTERPRISES
	THE MIND RESEARCH NETWORK
	UNIVERSITY OF CALIF-LOS ALAMOS NAT LAB
	UT-BATTELLE, LLC-OAK RIDGE NATIONAL LAB
	BAYLOR UNIVERSITY
	COOPER INSTITUTE
	JOHN B. PIERCE LABORATORY, INC.
	JOHN WAYNE CANCER INSTITUTE
	LA JOLLA BIOENGINEERING INSTITUTE
	LOVELACE BIOMEDICAL & ENVIRONMENTAL RES
	NATIONAL OPINION RESEARCH CENTER
	NEW JERSEY INSTITUTE OF TECHNOLOGY
	PACIFIC NORTHWEST RESEARCH INSTITUTE
	PALO ALTO MEDICAL FOUNDATION RES INST
	QUEEN'S MEDICAL CENTER
	QUEENS COLLEGE
	ROWAN UNIVERSITY SCHOOL/OSTEOPATHIC MED
	SCOTT AND WHITE MEMORIAL HOSPITAL
	SOUTHERN METHODIST UNIVERSITY
	STATE UNIVERSITY NEW YORK BINGHAMTON
	SUN HEALTH RESEARCH INSTITUTE
	TEXAS AGRILIFE RESEARCH
	UNIVERSITY OF NORTH TEXAS
	UNIVERSITY OF TULSA
	WESLEYAN UNIVERSITY
	BANNER SUN HEALTH RESEARCH INSTITUTE
	BOWLING GREEN STATE UNIVERSITY
	CALIFORNIA STATE UNIVERSITY LOS ANGELES
	CHARLES STARK DRAPER LABORATORY
	CHILD TRENDS, INC.
	COLLEGE OF WILLIAM AND MARY
	COLUMBIA UNIVERSITY TEACHERS COLLEGE
	DUQUESNE UNIVERSITY
	GENEVA FOUNDATION
	GUTTMACHER INSTITUTE
	HEALTHPARTNERS RESEARCH FOUNDATION
	HEKTOEN INSTITUTE FOR MEDICAL RESEARCH
	HUNTINGTON MEDICAL RESEARCH INSTITUTES
	INSTITUTE FOR BASIC RES IN DEV DISABIL
	KESSLER FOUNDATION, INC.
	LANKENAU INSTITUTE FOR MEDICAL RESEARCH
	LONG ISLAND JEWISH MEDICAL CENTER
	MASSACHUSETTS STATE DEPT OF PUB HEALTH
	MAX PLANCK FLORIDA CORPORATION
	MEDSTAR HEALTH RESEARCH INSTITUTE
	MEDSTAR RESEARCH INSTITUTE
	MICHIGAN TECHNOLOGICAL UNIVERSITY
	MINNESOTA STATE DEPT OF HEALTH
	NEW ENGLAND COLLEGE OF OPTOMETRY
	NIMBLEGEN SYSTEMS, INC.
	NORTHEASTERN OHIO UNIVERSITIES COLL MED
	NORTHWEST INDIAN COLLEGE
	PALO ALTO RESEARCH CENTER
	PARKINSON'S INSTITUTE
	PATH
	PROVIDENCE PORTLAND MEDICAL CENTER
	PTC THERAPEUTICS, INC.
	SOUTHERN CALIFORNIA INST FOR RES/EDUC
	STEVENS INSTITUTE OF TECHNOLOGY
	THE HAMNER INSTITUTES
	U.S. NAVAL RESEARCH LABORATORY
	UNIVERSITY OF AKRON
	UNIVERSITY OF ALASKA ANCHORAGE
	UNIVERSITY OF COLORADO AT COLORADO SPGS
	UNIVERSITY OF MAINE ORONO
	UNIVERSITY OF NEBRASKA OMAHA
	ABT ASSOCIATES, INC.
	ALLEN INSTITUTE
	AMC CANCER RESEARCH CENTER
	AMERICAN COLLEGE OF RADIOLOGY
	AMERICAN INSTITUTES FOR RESEARCH
	BAYSTATE MEDICAL CENTER
	BETH ISRAEL MEDICAL CTR (NEW YORK)
	BOYCE THOMPSON INST FOR PLANT RESEARCH
	CANCER PREVENTION INSTIT OF CALIFORNIA
	CARITAS ST. ELIZABETH'S MEDICAL CENTER
	CATHOLIC UNIVERSITY OF AMERICA
	CHESTNUT HEALTH SYSTEMS, INC.
	CONNECTICUT STATE DEPT OF PUBLIC HEALTH
	DOHENY EYE INSTITUTE
	HELICOS BIOSCIENCE CORPORATION
	INFECTIOUS DISEASE RESEARCH INSTITUTE
	INSTITUTE FOR COMMUNITY RESEARCH
	KITWARE, INC.
	LA JOLLA INST FOR MOLECULAR MEDICINE
	MARSHFIELD CLINIC RESEARCH FOUNDATION
	MAYO CLINIC COLL OF MED, MAYO CLINIC AZ
	MC LAUGHLIN RESEARCH INSTITUTE
	MDRNA, INC.
	METROHEALTH MEDICAL CENTER
	MOLECULAR RESEARCH INSTITUTE
	MOUNT DESERT ISLAND BIOLOGICAL LAB
	NEVADA CANCER INSTITUTE
	NORTHERN ARIZONA UNIVERSITY
	NORTHERN ILLINOIS UNIVERSITY
	NOVA SOUTHEASTERN UNIVERSITY
	NOVASITE PHARMACEUTICALS, INC.
	OCHSNER CLINIC FOUNDATION
	ORDWAY RESEARCH INSTITUTE, INC.
	ROCHESTER INSTITUTE OF TECHNOLOGY
	SANDIA CORP-SANDIA NATIONAL LABORATORIES
	SMITH COLLEGE
	SOUTH DAKOTA STATE UNIVERSITY
	TREATMENT RESEARCH INSTITUTE
	UNIVERSITY OF ARKANSAS AT LITTLE ROCK
	UNIVERSITY OF MINNESOTA DULUTH
	UNIVERSITY OF NEVADA LAS VEGAS
	UNIVERSITY OF NORTH CAROLINA WILMINGTON
	WELLESLEY COLLEGE
	WESTERN MICHIGAN UNIVERSITY
	ACADEMY FOR EDUCATIONAL DEVELOPMENT
	ADVANCED BIONICS CORPORATION
	ADVANCED CARDIOVASCULAR SYSTEMS, INC.
	AERAS
	ALAN GUTTMACHER INSTITUTE
	ALASKA NATIVE TRIBAL HEALTH CONSORTIUM
	ALBANY COLLEGE OF PHARMACY
	AMERICAN ACADEMY OF PEDIATRICS
	AMERICAN COLLEGE OF SURGEONS
	AMERICAN REGISTRY OF PATHOLOGY, INC.
	AMERICAN UNIVERSITY
	BARNARD COLLEGE
	BIOFIRE DEFENSE, LLC.
	BIOMEDICAL RESEARCH INSTITUTE
	BIOMEDICAL RESEARCH INSTITUTE OF NEW MEX
	BLACK HILLS CTR/AMERICAN INDIAN HEALTH
	BOWLING GREEN STATE UNIV BOWLING GREEN
	BRAIN INSIGHTS, INC.
	CALIFORNIA POLY STATE U SAN LUIS OBISPO
	CALIFORNIA STATE UNIVERSITY FULLERTON
	CALIFORNIA STATE UNIVERSITY LONG BEACH
	CENTRAL INSTITUTE FOR THE DEAF
	CLAREMONT GRADUATE UNIVERSITY
	CLARK ATLANTA UNIVERSITY
	COLLEGE AT OSWEGO
	COLLEGE OF STATEN ISLAND
	COUNCIL OF STATE & TERRITORIAL EPIDEM
	CUNY GRADUATE SCH AND UNIV CTR
	DAVIDSON COLLEGE
	DE PAUL UNIVERSITY
	DONALD DANFORTH PLANT SCIENCE CENTER
	EAST-WEST CENTER
	EDUCATION DEVELOPMENT CENTER, INC.
	EMERGENT PRODUCT DEVELOPMENT GAITHERSBUR
	EMMES CORPORATION
	EXPRESSION GENETICS, INC.
	FAMILY PLANNING COUNCIL , INC.
	FOUNDATION FOR APPLIED MOLECULAR EVOLUTN
	FOUNDATION FOR BLOOD RESEARCH
	GLOBEIMMUNE, INC.
	GREENWOOD GENETIC CENTER
	GUTHRIE FOUNDATION FOR EDUCATION AND RES
	HARVARD CLINICAL RESEARCH INSTITUTE
	HASTINGS CENTER, INC.
	HOUSE RESEARCH INSTITUTE
	IBM THOMAS J. WATSON RESEARCH CENTER
	IDAHO STATE UNIVERSITY
	IHC HEALTH SERVICES, INC.
	IOWA STATE DEPT OF PUBLIC HEALTH
	JOINT COMMISSION
	KECK GRADUATE INST OF APPLIED LIFE SCIS
	KLEIN BUENDEL, INC.
	KUAKINI MEDICAL CENTER
	LOMA LINDA VETERANS ASSN RESEARCH & EDUC
	LOUISIANA STATE UNIV-UNIV OF NEW ORLEANS
	LOUISIANA TECH UNIVERSITY
	MARCH OF DIMES BIRTH DEFECTS FOUNDATION
	MICHIGAN PUBLIC HEALTH INSTITUTE
	MICROBIOTIX, INC
	MIDWESTERN UNIVERSITY
	MISSISSIPPI STATE UNIVERSITY
	MISSOURI BREAKS RESEARCH, INC.
	MULTNOMAH COUNTY HEALTH DEPARTMENT
	NABI BIOPHARMACEUTICALS
	NEUROPSYCHIATRIC RESEARCH INSTITUTE
	NEVADA CENTER FOR BIOMEDICAL RESEARCH
	NEW MEXICO RESONANCE
	NEW MEXICO STATE UNIVERSITY LAS CRUCES
	NEW YORK GENOME CENTER
	NEW YORK INST OF TECHNOLOGY
	NOVA RESEARCH COMPANY
	NOVARTIS INST FOR FUNCTIONAL GENOMICS
	OCEAN STATE RESEARCH INSTITUTE, INC.
	ONE MOON SCIENTIFIC, INC.
	OSU CENTER OF HEALTH SCIENCES
	PACIFIC HEALTH RESEARCH INSTITUTE
	PHILADELPHIA COLLEGE OF OSTEOPATHIC MED
	PICOWER INSTITUTE FOR MEDICAL RESEARCH
	PLANET BIOTECHNOLOGY, INC.
	PUBLIC HEALTH SOLUTIONS
	PUGET SOUND BLOOD CENTER
	REED COLLEGE
	ROCHE PALO ALTO, LLC
	RURAL HEALTHCARE QUALITY NETWORK
	SALUS UNIVERSITY
	SAN FRANCISCO DEPT OF PUBLIC HEALTH
	SAN FRANCISCO STATE UNIVERSITY
	SEPULVEDA RESEARCH CORPORATION
	SEQUELLA, INC.
	SETON HALL UNIVERSITY
	SIGA TECHNOLOGIES, INC.
	SKIDMORE COLLEGE
	SMITHSONIAN INSTITUTION
	SOLIGENIX, INC.
	SOUTHWEST RESEARCH INSTITUTE
	SPINEFORM, LLC
	ST. JOHN'S UNIVERSITY
	SUMMA HEALTH SYSTEM
	SWEDISH MEDICAL CENTER, FIRST HILL
	TENNESSEE STATE DEPARTMENT OF HEALTH
	TEXAS CHRISTIAN UNIVERSITY
	TEXAS HEART INSTITUTE
	THE HOPE HEART INSTITUTE
	TOURO UNIVERSITY OF CALIFORNIA
	TRUTH INITIATIVE FOUNDATION
	UNIVERSITY OF DENVER
	UNIVERSITY OF NEW ENGLAND
	UNIVERSITY OF SOUTHERN MISSISSIPPI
	URBAN INSTITUTE
	VGTI FLORIDA
	VICAL, INC.
	VIRGINIA INSTITUTE OF MARINE SCIENCE
	VIRION SYSTEMS, INC.
	WESTAT, INC.
	WESTED
	WESTERN UNIVERSITY OF HEALTH SCIENCES
	ZUCHEM, INC.
	454 LIFE SCIENCES CORPORATION
	A.T. STILL UNIVERSITY OF HEALTH SCIENCES
	AADI, LLC
	AASTROM BIOSCIENCES, INC.
	ACAMBIS, INC.
	ADVANCED BIOSYSTEMS, INC.
	ADVANCED CELL TECHNOLOGY
	ADVANCED MRI TECHNOLOGY, LLC
	AEGISCN, LLC
	AESRX, LLC
	AFASCI, INC.
	AFFILIATED SYSTEMS CORPORATION
	AFFYMETRIX, INC.
	AGENCOURT BIOSCIENCE CORPORATION
	ALASKA COMMUNITY ACTION ON TOXICS (ACAT)
	ALBANY RESEARCH INSTITUTE, INC.
	ALERE WELLBEING, INC.
	ALEXIAN BROTHERS MEDICAL CENTER
	ALKERMES, INC.
	ALKEUS PHARMACEUTICALS, INC.
	ALLINA HEALTH SYSTEM
	ALTEC, INC.
	ALTRAVAX, INC.
	AMERICAN CANCER SOCIETY, INC.
	AMERICAN MUSEUM OF NATURAL HISTORY
	AMERICAN SOC OF LAW, MEDICINE & ETHICS
	AMERICAN SPEECH-LANGUAGE-HEARING ASSN
	ANACOR PHARMACEUTICALS, INC.
	ANTIDOTE THERAPEUTICS, INC.
	APATH, LLC
	APOGEE BIOTECHNOLOGY CORPORATION
	APPLIED BEHAVIORAL RESEARCH, LLC
	APPLIED GENETIC TECHNOLOGIES CORPORATION
	APPLIED SCIENTIFIC RESEARCH
	ARBOR RESEARCH COLLABORATIVE FOR HEALTH
	ARCADIA UNIVERSITY
	ARIADNE GENOMICS, INC.
	ARIZONA INSTITUTE FOR BIO-MEDICAL RES
	ARKANSAS STATE UNIVERSITY
	ATLANTA RESEARCH & EDUCATION FDN, INC.
	AUTOMATED CELL, INC.
	BALL STATE UNIVERSITY
	BASTYR UNIVERSITY
	BATES COLLEGE
	BATTELLE MEMORIAL INSTITUTE
	BATTELLE-CTRS/PUBLIC HEALTH RES-EVALUATN
	BEHAVIORAL HEALTH RESEARCH CTR-SOUTHWEST
	BELLICUM PHARMACEUTICALS, INC.
	BELMONT CENTER/COMPREHENSIVE TREATMENT
	BENJAMIN ROSE INSTITUTE
	BERLIN HEART, INC.
	BIATECH INSTITUTE
	BILLINGS CLINIC FOUNDATION
	BIOCACHE PHARMACEUTICALS, LLC
	BIOFIRE DIAGNOSTICS, LLC
	BIOLOGICAL RESEARCH INSTITUTE
	BIOLOGICS RESOURCES, LLC
	BIOMEDICAL RESEARCH INSTIT/ SOUTHERN, CA
	BIOMEDWARE
	BOISE STATE UNIVERSITY
	BOSTON VA RESEARCH INSTITUTE, INC.
	BOWDOIN COLLEGE
	BRAIN RESEARCH LABORATORIES, INC. (BRL)
	BROOKLYN COLLEGE
	BRYN MAWR COLLEGE
	BUFFALO STATE COLLEGE
	CALIFORNIA INSTITUTE/BIOMEDICAL RESEARCH
	CALIFORNIA POLY STATE U SAN LOUIS OBISPO
	CALIFORNIA STATE POLY U POMONA
	CALIFORNIA STATE UNIVERSITY NORTHRIDGE
	CALIFORNIA STATE UNIVERSITY SAN MARCOS
	CALVIN COLLEGE
	CARDIOVASCULAR ENGINEERING, INC.
	CARON FOUNDATION
	CDI BIOSCIENCE, INC.
	CENTER FOR CONSTRUCTION RES AND TRAINING
	CENTER FOR HEALTH STUDIES
	CENTER FOR INNOVATIVE PUBLIC HEALTH RES
	CENTER IN THE PARK
	CENTRAL MICHIGAN UNIVERSITY
	CERECOR. INC.
	CHEMIGEN, INC.
	CHEMOCENTRYX, INC.
	CHRISTIANA CARE HEALTH SERVICES, INC.
	CLARIAN HEALTH PARTNERS, INC.
	CLARKSON UNIVERSITY
	CLEVELAND VA MEDICAL RESEARCH/ED/FDN
	CLINICAL DIRECTORS NETWORK, INC.
	CLINICAL TRIALS AND SURVEYS CORPORATION
	COASTAL HORIZONS CENTER, INC.
	COLLABORATIONS PHARMACEUTICALS, INC.
	COLLAGEN MATRIX, INC.
	COLLEGE OF THE HOLY CROSS
	COMMUNITY MENTAL HEALTH COUNCIL, INC.
	CONSTELLA GROUP, LLC
	CORIELL INSTITUTE FOR MEDICAL RESEARCH
	CORUS PHARMA, INC.
	CTR FOR MOLECULAR MEDICINE/IMMUNOLOGY
	CUBRC, INC.
	CURZA GLOBAL, LLC
	DAYTOP VILLAGE
	DECISION RESEARCH
	DELTAMETRICS
	DENVER RESEARCH INSTITUTE
	DIVERSA CORPORATION
	DNATRIX, INC.
	EASTERN WASHINGTON UNIVERSITY
	EDIMER PHARMACEUTICALS, INC.
	EDUCATION, TRAINING, & RESEARCH ASSOCS
	EDUCATIONAL TESTING SERVICE
	ELEANOR ROOSEVELT INST FOR CANCER RES
	ELECTRICAL GEODESICS, INC.
	ELECTRONIC BIOSCIENCES, INC.
	ELORAC, INC.
	EMERSON COLLEGE
	ETUBICS CORPORATION
	EXPONENT, INC.
	EXSAR CORPORATION
	FIRST LIGHT BIOSCIENCES, INC.
	FLINT HILLS SCIENTIFIC, LLC
	FLORIDA GULF COAST UNIVERSITY
	FOLDRX PHARMACEUTICALS, INC.
	FOOD TRUST
	FOUNDATION FOR AIDS RESEARCH
	FOUNTAIN HOUSE
	FRAUNHOFER CENTER /MANUFACTURING INNOV
	FZATA, INC.
	GALENEA CORPORATION
	GALLAUDET UNIVERSITY
	GENAPSYS, INC.
	GENEFLUIDICS, INC.
	GEORGIA DIVISION OF PUBLIC HEALTH
	GETTYSBURG COLLEGE
	GOOD SAMARITAN HOSPITAL
	GRAMERCY RESEARCH GROUP, LLC
	GUILD ASSOCIATES, INC.
	GYNUITY HEALTH PROJECTS
	HACKENSACK UNIVERSITY MEDICAL CENTER
	HAIGHT ASHBURY DRUG DETOX & REHAB CENTER
	HAMILTON COLLEGE
	HARBOR BRANCH OCEANOGRAPHIC INST, INC.
	HAWAII PACIFIC UNIVERSITY
	HAWAII STATE DEPARTMENT OF HEALTH
	HEBREW HOME FOR THE AGED AT RIVERDALE
	HISPANIC HEALTH COUNCIL
	HOLLES LABORATORIES, INC.
	HUDSON-ALPHA INSTITUTE FOR BIOTECHNOLOGY
	ICOGENEX CORPORATION
	IGEN, INC.
	ILLINOIS STATE UNIVERSITY
	IMPACT ASSESSMENT, INC.
	INDIANA STATE UNIVERSITY
	INDOOR BIOTECHNOLOGIES
	INOVA HEALTH CARE SERVICES
	INSTITUTE FOR CANCER PREVENTION
	INSTITUTE FOR CLINICAL RESEARCH, INC.
	INSTITUTE FOR RARE/NEGLECTED DISEASES
	INTEGRAL MOLECULAR
	INTEGRATED BIOTHERAPEUTICS, INC.
	INTEGRATIVE BIOINFORMATICS, INC.
	INTEL LABS
	INTERAMERICAN HEART FOUNDATION, INC.
	INTERNATIONAL AIDS VACCINE INITIATIVE
	INTERNATIONAL FOOD POLICY RESEARCH INST
	INTERNATIONAL SEVERITY INFO SYSTEMS,INC.
	INVIVO CORPORATION
	ION TORRENT SYSTEMS, INC.
	ISIS PHARMACEUTICALS, INC.
	ITHACA COLLEGE
	IUP RESEARCH INSTITUTE
	JAEB CENTER FOR HEALTH RESEARCH, INC.
	JFK MEDICAL CENTER
	JOHN JAY COLLEGE OF CRIMINAL JUSTICE
	KING COUNTY EMERGENCY MEDICAL SERVICE
	LA JOLLA INFECTIOUS DISEASE INSTITUTE
	LAKE SUPERIOR STATE UNIVERSITY
	LAUREATE INSTITUTE FOR BRAIN RESEARCH
	LAWRENCE LIVERMORE NATIONAL SECURITY, LLC
	LEXINGTON BIOMEDICAL RESEARCH INSTITUTE
	LOS AMIGOS RESEARCH/EDUCATION INSTITUTE
	LOYOLA MARYMOUNT UNIVERSITY
	LUDWIG INSTITUTE FOR CANCER RESEARCH
	LUMINEX CORPORATION
	LUNA INNOVATIONS, INC.
	LYNDRA, INC.
	MACROGENICS, INC.
	MADLYN/LEONARD ABRAMSON CTR/JEWISH LIFE
	MAIMONIDES MEDICAL CENTER (BROOKLYN)
	MANPOWER DEMONSTRATION RESEARCH CORP
	MAPP BIOPHARMACEUTICAL, INC.
	MARIN COUNTY DEPT/HEALTH/HUMAN SRVS
	MARSHALL UNIVERSITY
	MASONIC MEDICAL RESEARCH LABORATORY, INC
	MAX MOBILITY, LLC
	MAXTHERA, INC.
	MBIO DIAGNOSTICS, INC.
	MCGUIRE RESEARCH INSTITUTE, INC.
	MEDICA RESEARCH INSTITUTE
	MEDICAL TECHNOLOGY AND PRACTICE PATTERNS
	MEDIGEN, INC.
	MEDSTAT GROUP, INC.
	MEDTRONIC MINIMED
	MENTAL HEALTH SYSTEMS, INC
	MERCER UNIVERSITY ATLANTA
	MICROBIAL NOVOTEQS, INC.
	MIDDLE TENNESSEE STATE UNIVERSITY
	MIDDLEBURY COLLEGE
	MINNESOTA CENTER FOR HEALTH CARE ETHICS
	MINNESOTA HOSPITAL ASSOCIATION
	MINNESOTA VETERANS RESEARCH INST
	MISSOURI STATE UNIVERSITY
	MISSOURI UNIVERSITY/SCIENCE & TECHNOLOGY
	MITRE CORPORATION
	MONTANA TECH OF THE UNIVOF MONTANA
	MONTCLAIR STATE UNIVERSITY
	MONTEREY BAY AQUARIUM RESEARCH INST
	NANOGEN, INC.
	NANOSCOPE TECHNOLOGIES, LLC
	NANOSPECTRA BIOSCIENCES, INC.
	NANOTHERAPEUTICS, INC.
	NARROWS INSTITUTE FOR BIOMEDICAL RES INC
	NASA- -GLENN RESEARCH CENTER
	NASA-LYNDON B. JOHNSON SPACE CENTER
	NAT'L ALLIANCE/MENTALLY ILL/QUEENS/NASSA
	NATIONAL ALLIANCE ON MENTAL ILLNESS/CT
	NATIONAL FOUNDATION FOR FACIAL RECONSTR.
	NATIONAL HANSEN'S DISEASE PROGRAM
	NATIONAL SAFETY COUNCIL
	NATIONAL UNIVERSITY OF HEALTH SCIENCES
	NATIONAL WILDLIFE RESEARCH CENTER
	NAVIGEN, INC.
	NC STATE DEPT/HLTH & HUMAN SERVICES
	NEMUCORE MEDICAL INNOVATIONS, INC.
	NETWORK BIOSYSTEMS, INC.
	NEUROGENETIC PHARMACEUTICALS, INC.
	NEUROHEALING PHARMACEUTICALS, INC.
	NEW MEXICO STATE DEPARTMENT OF HEALTH
	NEW YORK STATE DEPT OF HEALTH
	NORTHERN CALIFORNIA CANCER CENTER
	NORTHWEST PORTLAND AREA INDIAN HLTH BD
	NORTHWESTERN COLLEGE
	NORTHWESTERN HEALTH SCIENCES UNIVERSITY
	NOVOBIOTIC PHARMACEUTICALS, LLC
	NYSDOH/HEALTH RESEARCH, INC.
	OAK CREST INSTITUTE OF SCIENCE
	OGENX THERAPEUTICS CORPORATION
	OHIO WESLEYAN UNIVERSITY
	OLMSTED MEDICAL CENTER
	OMNIOX, INC.
	ONCOCEUTICS, INC.
	ONCOVIR, INC.
	ORCHID BIOSCIENCES, INC.
	OREGON COMMUNITY HLTH INFORM NETWORK
	ORGAN TO ACHIEVE SOL IN SUBSTANCE-ABUSE
	ORGANIX, INC.
	ORLANDO REGIONAL HEALTHCARE SYSTEM, INC.
	ORPHAN THERAPEUTICS, LLC
	ORTHOPAEDIC HOSPITAL
	PACE UNIVERSITY NEW YORK
	PACIFIC BIOSCIENCES OF CALIFORNIA, INC.
	PACIFIC HEALTH RESEARCH/ EDUCATION INST
	PACIFIC TUBERCULOSIS & CANCER RES ORG
	PALLADIA, INC.
	PALMETTO HEALTH RICHLAND
	PANACOS PHARMACEUTICALS, INC.
	PANTHERA BIOPHARMA, LLC
	PARK NICOLLET INSTITUTE
	PARKER HUGHES INSTITUTE
	PARTNERSHIP FOR A DRUG- FREE AMERICA
	PERLEGEN SCIENCES, INC.
	PHARMASSET, INC.
	PHARMATROPHIX, INC.
	PHILADELPHIA HEALTH MANAGEMENT CORP
	PHOENIX VA HEALTH CARE SYSTEM
	PHYSICIANS COMMITTEE FOR RESPONSIBLE MED
	PLATTSBURGH STATE UNIVERSITY
	POINT THERAPEUTICS, INC.
	POLICE EXECUTIVE RESEARCH FORUM
	POLYTECHNIC UNIVERSITY
	POMONA COLLEGE
	PROFECTUS BIOSCIENCES, INC.
	PROFUSA, INC.
	PROGENICS PHARMACEUTICALS, INC.
	PROGENRA, INC.
	PROTALEX, INC.
	PROTEIN POTENTIAL, LLC
	PROTEOGENOMICS RESEARCH INSTIT/SYS/ MED
	PUBLIC HEALTH RESEARCH INSTITUTE
	PUBLIC HEALTH SERVICES
	QT ULTRASOUND, LLC
	QUANTALIFE, INC.
	QUANTUM TECHNOLOGY SCIENCES, INC.
	REACTION BIOLOGY CORPORATION
	REAGAN-UDALL FOUNDATION/FOOD/DRUG/ADMIN
	REGENERATIVE RESEARCH FOUNDATION
	REGENERX BIOPHARMACEUTICALS, INC.
	REGULOME CORPORATION
	RESEARCH INST/GENETIC AND HUMAN THERAPY
	RETINA FOUNDATION OF THE SOUTHWEST
	RHO FEDERAL SYSTEMS DIVISION, INC.
	RHODE ISLAND STATE DEPT OF HEALTH
	RHYTHM PHARMACEUTICALS, INC.
	RICHMOND BEHAVIORAL HEALTH AUTHORITY
	RIVER VISION DEVELOPMENT CORPORATION
	RIVERSIDE RESEARCH INSTITUTE
	RMC RESEARCH CORPORATION
	ROSKAMP INSTITUTE, INC.
	ROYER BIOMEDICAL, INC.
	SAINT JOSEPH'S UNIVERSITY
	SAM HOUSTON STATE UNIVERSITY
	SANGART, INC.
	SANSUM DIABETES RESEARCH INSTITUTE
	SCIENTIFIC ANALYSIS CORPORATION
	SCINTILLON INSTITUTE FOR PHOTOBIOLOGY
	SCIODERM, INC.
	SCRIPPS HEALTH
	SEATTLE-KING COUNTY PUBLIC HEALTH DEPT
	SECOND SIGHT MEDICAL PRODUCTS, INC.
	SELEXYS PHARMACEUTICALS CORPORATION
	SENSIMETRICS CORPORATION
	SEQLL, LLC
	SEQUELLA GLOBAL TUBERCULOSIS FOUNDATION
	SEQUENOM, INC.
	SEQUOIA FOUNDATION
	SHARP MEMORIAL HOSPITAL
	SILENT SPRING INSTITUTE
	SIMBEX, LLC
	SIMMERSION, LLC.
	SOCIAL AND HEALTH RESEARCH CENTER
	SOCIAL SECTORS DEVELOP STRATEGIES
	SOCIETY OF THORACIC SURGEONS
	SOUTH FLORIDA VA FDN/RESEARCH/ EDUCATION
	SOUTHERN ILLINOIS UNIV AT EDWARDSVILLE
	SPARTA, INC.
	SPECTROS CORPORATION
	SPRING BANK TECHNOLOGIES, INC.
	ST. BARNABAS MEDICAL CENTER
	ST. JOSEPH MEDICAL CENTER (TOWSON, MD)
	ST. LUKE'S ROOSEVELT HOSP CTR (NEW YORK)
	ST. MARY'S HOSPITAL & REGIONAL MED CTR
	ST. VINCENT HEALTHCARE
	STATE COLLEGE OF OPTOMETRY
	STC BIOLOGICS, INC
	STEMCELLS, INC.
	STEPHEN F. AUSTIN STATE UNIVERSITY
	STETSON UNIVERSITY
	STEWARD ST. ELIZABETH'S MEDICAL CENTER
	STRANG CANCER PREVENTION CENTER
	SYNKERA TECHNOLOGIES, INC.
	TAIMED BIOLOGICS USA CORPORATION
	TDA RESEARCH, INC.
	TEMPEST TECHNOLOGIES
	TEXAS SOUTHERN UNIVERSITY
	TEXAS STATE UNIVERSITY
	TEXTILE RESEARCH INSTITUTE
	THORATEC, LLC
	TOCAGEN, INC.
	TOLERA THERAPEUTICS, INC.
	TOMOWAVE LABORATORIES, INC.
	TOYOTA TECHNOLOGICAL INSTITUTE / CHICAGO
	TRANSDERM, INC.
	TRANSMOLECULAR, INC.
	TREATMENT RESEARCH INSTITUTE, INC. (TRI)
	U.S. AGRICULTURAL RESEARCH CENTER
	U.S. AGRICULTURAL RESEARCH SERVICE
	U.S. WALTER REED ARMY INST OF RESEARCH
	UNITED MINE WORKERS OF AMERICA
	UNIV/TEXAS BROWNSVILLE & SOUTHMOST COLL
	UNIVERSITY OF CENTRAL OKLAHOMA
	UNIVERSITY OF DAYTON
	UNIVERSITY OF FINDLAY
	UNIVERSITY OF HARTFORD
	UNIVERSITY OF MARYLAND EASTERN SHORE
	UNIVERSITY OF SAN DIEGO
	UNIVERSITY OF SAN FRANCISCO
	UNIVERSITY OF ST. THOMAS
	UNIVERSITY OF TENNESSEE CHATTANOOGA
	UNIVERSITY OF TEXAS RIO GRANDE VALLEY
	UNIVERSITY OF THE PACIFIC-STOCKTON
	UNIVERSITY OF WEST FLORIDA
	UNIVERSITY OF WESTERN STATES
	UTAH ARTIFICIAL HEART INSTITUTE
	UTD, INC.
	VAXINNATE CORPORATION
	VENATORX PHARMACEUTICALS, INC.
	VERITAS, INC.
	VERTEX PHARMACEUTICALS, INC.
	VIRACYTE, LLC
	VIRGINIA COLLEGE OF OSTEOPATHIC MEDICINE
	VISIGEN BIOTECHNOLOGIES, INC.
	VISITING NURSE SERVICE OF NEW YORK
	VITECH SYSTEMS, INC.
	VTT/MSI MOLECULAR SCIENCES INSTITUTE
	WASHINGTON AND JEFFERSON COLLEGE
	WESTERN KENTUCKY UNIVERSITY
	WICAB, INC.
	WILDLIFE TRUST
	WOODS HOLE OCEANOGRAPHIC INSTITUTION

### Sheet: Table S4
	Table S4: Percent values for datapoints in indicated figures
	Fig. 3A	Quartile 1	Quartile 2	Quartile 3	Quartile 4	N
	F32	21.3*	24.4	27.4*	27.0*	3309
	K01	35*	23.5	23.3	18.1*	1119
	K08	48.7*	29.1*	15.2*	7.0*	2100
	K23	47.5*	26.8	17.6*	8.1*	1095
	K99	28.8	27.0	27.1	17.1*	608
	None	23.8*	25.3	26.6*	24.3*	21154
	Fig. 3B	Quartile 1	Quartile 2	Quartile 3	Quartile 4	N
	F32	15.7*	23.6	29.4*	31.3*	2625
	K01	19.1*	24.2	27.5	29.2	418
	K08	33.4*	34.0*	19.3*	13.2*	667
	K23	29.6	25.2	22.8	22.3	206
	K99	23.5	27.4	29.7	19.4*	468
	Fig. 3C	Quartile 1	Quartile 2	Quartile 3	Quartile 4	N
	F32	36.7*	25.9	20.4*	17.0*	1081
	K01	45.6*	23	19.1*	12.2*	826
	K08	57.8*	26.7	11.9*	3.5*	1190
	K23	48.0*	26.2	18.3*	7.4*	900
	K99	43.2*	24.8	17.0*	15.1*	424
	Fig. 3D	Quartile 1	Quartile 2	Quartile 3	Quartile 4	N
	F32	34.5*	24.9	20.7*	19.8*	858
	K01	44.7*	22.4	17.9*	15*	313
	K08	57.5*	24.3	12.6*	5.6*	341
	K23	37.3*	22.5	21.9	18.3	169
	K99	41.4*	25.8	15.9*	16.9*	314
	*p<0.01 using the binomial test for significance.

### Sheet: Sheet5
Table S5: Institutional names found in NIH RePORTer that were aggregated in the current study
Preferred	Other names and associated institutions as appearing in NIH ExPORTER
HARVARD UNIVERSITY	BETH ISRAEL DEACONESS MEDICAL CENTER	BOSTON CHILDREN'S HOSPITAL	BRIGHAM AND WOMEN'S HOSPITAL	CAMBRIDGE HEALTH ALLIANCE	CAMBRIDGE HOSPITAL (MA)	CHILDREN'S HOSPITAL BOSTON	CHILDREN'S HOSPITAL CORPORATION	DANA-FARBER CANCER INST	DANA-FARBER CANCER INSTITUTE	HARVARD MEDICAL SCHOOL	HARVARD PILGRIM HEALTH CARE, INC.	HARVARD SCHOOL OF PUBLIC HEALTH	HARVARD UNIVERSITY (MEDICAL SCHOOL)	HARVARD UNIVERSITY (SCH OF PUBLIC HLTH)	HEBREW REHABILITATION CENTER FOR AGED	JOSLIN DIABETES CENTER	JUDGE BAKER CHILDREN'S CENTER	MASSACHUSETTS EYE AND EAR INFIRMARY	MASSACHUSETTS GENERAL HOSPITAL	MASSACHUSETTS GENERAL HOSP	MASSACHUSETTS MENTAL HEALTH INSTITUTE	MC LEAN HOSPITAL (BELMONT, MA)	MCLEAN HOSPITAL	SPAULDING REHABILITATION HOSPITAL
RUTGERS, THE STATE UNIV OF N.J.	RBHS -CANCER INSTITUTE OF NEW JERSEY	RBHS-NEW JERSEY MEDICAL SCHOOL	RBHS-ROBERT WOOD JOHNSON MEDICAL SCHOOL	RBHS-SCHOOL OF DENTAL MEDICINE	RBHS-SCHOOL OF PUBLIC HEALTH	RBHS-SCHOOL/ HEALTH RELATED PROFESSIONS	RUTGERS BIOMEDICAL/HEALTH SCIENCES-RBHS	RUTGERS THE STATE UNIV OF NJ NEWARK	UNIV OF MED/ DENT OF NJ-SCH/HLTH REL PRO	UNIV OF MED/DENT NJ-R W JOHNSON MED SCH	UNIV OF MED/DENT NJ-SCH OF PUBLIC HEALTH	UNIV OF MED/DENT NJ-SCH OSTEOPATHIC MED	UNIV OF MED/DENT OF NJ-NJ DENTAL SCHOOL	UNIV OF MED/DENT OF NJ-NJ MEDICAL SCHOOL	UNIV OF MED/DENT OF NJ-SCHOOL OF NURSING
BROWN UNIVERSITY	BUTLER HOSPITAL (PROVIDENCE, RI)	EMMA PENDLETON BRADLEY HOSPITAL	MEMORIAL HOSPITAL OF RHODE ISLAND	MIRIAM HOSPITAL	RHODE ISLAND HOSPITAL	RHODE ISLAND HOSPITAL (PROVIDENCE, RI)	WOMEN AND INFANTS HOSPITAL-RHODE ISLAND
UNIVERSITY OF CHICAGO	EVANSTON HOSPITAL	EVANSTON NORTHWESTERN HEALTHCARE	EVANSTON NORTHWESTERN HEALTHCARE RES INS	NORTH SHORE UNIVERSITY HOSPITAL	NORTHSHORE UNIV HEALTHSYSTEM RES INST	NORTHSHORE UNIVERSITY HEALTHSYSTEM
UNIVERSITY OF CALIFORNIA SAN FRANCISCO	BUCK INSTITUTE FOR AGE RESEARCH	BUCK INSTITUTE FOR RESEARCH ON AGING	CHILDREN'S HOSPITAL & RES CTR AT OAKLAND	J. DAVID GLADSTONE INSTITUTES	UNIVERSITY OF CALIFORNIA, SAN FRANCISCO
UNIVERSITY OF COLORADO	CHILDREN'S HOSPITAL OF DENVER	DENVER HEALTH AND HOSPITAL AUTHORITY	UNIVERSITY OF COLORADO AT BOULDER	UNIVERSITY OF COLORADO DENVER	UNIVERSITY OF COLORADO DENVER/HSC DENVER
BAYLOR UNIVERSITY	BAYLOR COLLEGE OF DENTISTRY	BAYLOR COLLEGE OF MEDICINE	BAYLOR RESEARCH INSTITUTE	SAINT LUKE'S HOSPITAL
COLUMBIA UNIVERSITY HEALTH SCIENCES	COLUMBIA UNIV NEW YORK MORNINGSIDE	HELEN HAYES HOSPITAL	MARY IMOGENE BASSETT HOSPITAL	NEW YORK STATE PSYCHIATRIC INSTITUTE
CORNELL UNIVERSITY	CORNELL UNIVERSITY ITHACA	HOSPITAL FOR SPECIAL SURGERY	WEILL MEDICAL COLLEGE OF CORNELL UNIV	WEILL MEDICAL COLL OF CORNELL UNIV
ICAHN SCHOOL OF MEDICINE AT MOUNT SINAI	MOUNT SINAI MEDICAL CENTER	MOUNT SINAI SCHOOL OF MEDICINE	MOUNT SINAI SCHOOL OF MEDICINE OF CUNY	MOUNT SINAI SCHOOL OF MEDICINE OF NYU
UNIVERSITY OF CONNECTICUT STORRS	HARTFORD HOSPITAL	ST. FRANCIS HOSPITAL AND MEDICAL CENTER	UNIVERSITY OF CONNECTICUT SCH OF MED/DNT	UNIVERSITY OF CONNECTICUT SCH OF MED/DNT
UNIVERSITY OF WASHINGTON	FRED HUTCHINSON CAN RES CTR	FRED HUTCHINSON CANCER RES CTR	FRED HUTCHINSON CANCER RESEARCH CENTER	SEATTLE CHILDREN'S HOSPITAL
ALBERT EINSTEIN COLLEGE OF MEDICINE	ALBERT EINSTEIN COL OF MED YESHIVA UNIV	ALBERT EINSTEIN COLLEGE OF MEDICINE, INC	YESHIVA UNIVERSITY
CASE WESTERN RESERVE UNIVERSITY	CLEVELAND CLINIC FOUNDATION	CLEVELAND CLINIC LERNER COL/MED-CWRU	CLEVELAND CLINIC LERNER COM-CWRU
NEW YORK UNIVERSITY	HOSPITAL FOR JOINT DISEASES ORTHO INST	NEW YORK UNIVERSITY SCHOOL OF MEDICINE	WINTHROP-UNIVERSITY HOSPITAL
NORTHWESTERN UNIVERSITY	CHILDREN'S MEMORIAL HOSPITAL (CHICAGO)	LURIE CHILDREN'S HOSPITAL OF CHICAGO	NORTHWESTERN UNIVERSITY AT CHICAGO
OREGON HEALTH & SCIENCE UNIVERSITY	EMANUEL HOSPITAL AND HEALTH CENTER	OREGON HEALTH AND SCI UNIVERSITY	OREGON HEALTH AND SCIENCE UNIVERSITY
TEXAS A&M UNIVERSITY	SCOTT AND WHITE MEMORIAL HOSPITAL	TEXAS A&M UNIVERSITY HEALTH SCIENCE CTR	TEXAS A&M AGRILIFE RESEARCH
UNIVERSITY OF CINCINNATI	CINCINNATI CHILDRENS HOSP MED CTR	CHILDREN'S HOSPITAL MED CTR (CINCINNATI)	CHILDREN'S HOSPITAL MEDICAL CENTER CINCI
UNIVERSITY OF KANSAS	CHILDREN'S MERCY HOSP (KANSAS CITY, MO)	UNIVERSITY OF KANSAS LAWRENCE	UNIVERSITY OF KANSAS MEDICAL CENTER
UNIVERSITY OF PENNSYLVANIA	CHILDREN'S HOSPITAL OF PHILADELPHIA	CHILDREN'S HOSP OF PHILADELPHIA	CHILDRENS HOSPITAL OF PHILADELPHIA
AUGUSTA UNIVERSITY	GEORGIA HEALTH SCIENCES UNIVERSITY	GEORGIA REGENTS UNIVERSITY
BOSTON UNIVERSITY	BOSTON UNIVERSITY MEDICAL CAMPUS	ROGER WILLIAMS HOSPITAL
GEORGE WASHINGTON UNIVERSITY	CHILDREN'S NATIONAL MEDICAL CENTER	CHILDREN'S RESEARCH INSTITUTE
MAYO CLINIC	MAYO CLINIC COLL OF MEDICINE, ROCHESTER	MAYO CLINIC ROCHESTER
PENNSYLVANIA STATE UNIVERSITY	PENNSYLVANIA STATE UNIV HERSHEY MED CTR	PENNSYLVANIA STATE UNIVERSITY-UNIV PARK
ROWAN UNIVERSITY SCHOOL/OSTEOPATHIC MED	COOPER HEALTH SYSTEM, INC.	COOPER UNIVERSITY HOSPITAL
SLOAN-KETTERING INSTITUTE FOR CANCER RES	SLOAN-KETTERING INST CAN RESEARCH	SLOAN-KETTERING INST CAN RES
THOMAS JEFFERSON UNIVERSITY	ALFRED I. DU PONT HOSP FOR CHILDREN	NEMOURS CHILDREN'S CLINIC
UNIV OF MARYLAND, COLLEGE PARK	UNIVERSITY OF MARYLAND COLLEGE PK CAMPUS	UNIVERSITY OF MARYLAND, COLLEGE PARK
UNIVERSITY OF CALIFORNIA IRVINE	CHILDREN'S HOSPITAL OF ORANGE COUNTY	UNIVERSITY OF CALIFORNIA-IRVINE
UNIVERSITY OF CALIFORNIA SAN DIEGO	UNIVERSITY OF CALIFORNIA, SAN DIEGO	CHILDREN'S HOSPITAL RESEARCH CENTER
UNIVERSITY OF ILLINOIS	UNIVERSITY OF ILLINOIS AT CHICAGO	ADVOCATE HEALTH AND HOSPITALS CORP
UNIVERSITY OF PITTSBURGH	CHILDREN'S HOSP PITTSBURGH/UPMC HLTH SYS	MAGEE-WOMEN'S HOSPITAL OF UPMC
UNIVERSITY OF SOUTHERN CALIFORNIA	CHILDREN'S HOSPITAL LOS ANGELES	CHILDREN'S HOSPITAL OF LOS ANGELES
UNIVERSITY OF TEXAS HLTH SCI CTR SAN ANT	UNIV OF TX HSC, SA	UNIVERSITY OF TEXAS HLTH SCIENCE CENTER
UNIVERSITY OF TEXAS MD ANDERSON CAN CTR	UNIVERSITY OF TX MD ANDERSON CAN CTR	UT MD ANDERSON CANCER CTR
UT SOUTHWESTERN MEDICAL CENTER	UNIVERSITY OF TEXAS SW MED CTR/DALLAS	UNIVERSITY OF TEXAS SW MED CTR
VANDERBILT UNIVERSITY	VANDERBILT UNIVERSITY MEDICAL CENTER	VANDERBILT UNIVERSITY MED CTR
BOSTON UNIVERSITY	BOSTON UNIVERSITY (CHARLES RIVER CAMPUS)
JOHNS HOPKINS UNIVERSITY	ALL CHILDREN'S RESEARCH INSTITUTE, INC.
LOYOLA UNIVERSITY CHICAGO	LOYOLA UNIVERSITY OF CHICAGO
OAKLAND UNIVERSITY	WILLIAM BEAUMONT HOSPITAL RESEARCH INST
OHIO STATE UNIVERSITY	RESEARCH INST NATIONWIDE CHILDREN'S HOSP
TEMPLE UNIVERSITY	WESTERN PENNSYLVANIA HOSPITAL
TUFTS UNIVERSITY BOSTON	TUFTS UNIVERSITY MEDFORD
TULANE UNIVERSITY OF LOUISIANA	CHILDREN'S HOSPITAL (NEW ORLEANS)
UNIVERSITY OF ARIZONA	ST. JOSEPH'S HOSPITAL AND MEDICAL CENTER
UNIVERSITY OF ARKANSAS MED SCIS LTL ROCK	ARKANSAS CHILDREN'S HOSPITAL RES INST
UNIVERSITY OF CALIFORNIA DAVIS	UNIVERSITY OF CALIFORNIA AT DAVIS
UNIVERSITY OF GEORGIA	UNIVERSITY OF GEORGIA (UGA)
UNIVERSITY OF ILLINOIS URBANA-CHAMPAIGN	UNIVERSITY OF ILLINOIS AT URBANA-CHAMPAIGN
UNIVERSITY OF MIAMI SCHOOL OF MEDICINE	UNIVERSITY OF MIAMI CORAL GABLES
UNIVERSITY OF MICHIGAN	UNIVERSITY OF MICHIGAN AT ANN ARBOR
UNIVERSITY OF MINNESOTA	UNIVERSITY OF MINNESOTA TWIN CITIES
UNIVERSITY OF NORTH CAROLINA CHAPEL HILL	UNIV OF NORTH CAROLINA CHAPEL HILL
UNIVERSITY OF SOUTH DAKOTA	RAPID CITY REGIONAL HOSPITAL
UNIVERSITY OF TEXAS AUSTIN	UNIVERSITY OF TEXAS, AUSTIN
UNIVERSITY OF TEXAS MEDICAL BR GALVESTON	UNIVERSITY OF TEXAS MED BR GALVESTON
UNIVERSITY OF TULSA	LAUREATE PSYCHIATRIC CLINIC AND HOSPITAL
UNIVERSITY OF VIRGINIA	UNIVERSITY OF VIRGINIA CHARLOTTESVILLE
UNIVERSITY OF WISCONSIN MADISON	UNIVERSITY OF WISCONSIN-MADISON
WAKE FOREST UNIVERSITY	WAKE FOREST UNIVERSITY HEALTH SCIENCES
WASHINGTON UNIVERSITY	BARNES-JEWISH HOSPITAL
YALE UNIVERSITY	GAYLORD HOSPITAL, INC.
